# Comprehensive analysis of RNA-seq and whole genome sequencing data reveals no evidence for SARS-CoV-2 integrating into host genome

**DOI:** 10.1101/2021.06.06.447293

**Authors:** Yu-Sheng Chen, Shuaiyao Lu, Bing Zhang, Tingfu Du, Wen-Jie Li, Meng Lei, Yanan Zhou, Yong Zhang, Penghui Liu, Yong-Qiao Sun, Yong-Liang Zhao, Ying Yang, Xiaozhong Peng, Yun-Gui Yang

## Abstract

SARS-CoV-2, as the causation of severe epidemic of COVID-19, is one kind of positive single-stranded RNA virus with high transmissibility. However, whether or not SARS-CoV-2 can integrate into host genome needs thorough investigation. Here, we performed both RNA sequencing (RNA-seq) and whole genome sequencing on SARS-CoV-2 infected human and monkey cells, and investigated the presence of host-virus chimeric events. Through RNA-seq, we did detect the chimeric host-virus reads in the infected cells. But further analysis using mixed libraries of infected cells and uninfected zebrafish embryos demonstrated that these reads are falsely generated during library construction. In support, whole genome sequencing also didn’t identify the existence of chimeric reads in their corresponding regions. Therefore, the evidence for SARS-CoV-2’s integration into host genome is lacking.
