## Supplementary material for "Comprehensive analysis of RNA-seq and whole genome sequencing data reveals no evidence for SARS-CoV-2 integrating into host genome": Table S1

### Sheet: RNA-seq
Table S1. Summary of RNA-seq and whole genome sequencing
Reads mapping summary of RNA-seq from 5 cell lines infected with SARS-CoV-2
Cell line infected with SARS-CoV-2	RNA-seq reads number(2*150bp）	Uniquely mapped reads (Reference: host cell genome and SARS-CoV-2 genome)	Uniquely mapped reads to SARS-CoV-2 genome	Total chimeric reads	Chimeric reads (Between host and SARS-CoV-2, removing duplications)	Chimeric reads per million mapped reads (Between host and SARS-CoV-2, removing duplications)
293T-rep1	26545626	0.8006	0.0043	67125 (0.25%)	282	13.27
293T-rep2	20234455	0.8092	0.005	45170 (0.22%)	209	12.76
Huh-7-rep1	72812008	0.9504	0.2772	392112 (0.54%)	107472	1553.05
Huh-7-rep2	50024943	0.9398	0.2587	202730 (0.41%)	60182	1280.1
Calu-3-rep1	39982022	0.8319	0.1557	155065 (0.39%)	29285	880.46
Calu-3-rep2	48525901	0.8606	0.1189	231527 (0.48%)	32619	781.08
Cos-7-rep1	79097818	0.9235	0.0036	451280 (0.57%)	2236	30.61
Cos-7-rep2	79821983	0.9229	0.0031	577354 (0.72%)	2319	31.48
MA-104-rep1	28694065	0.9318	0.7096	69716 (0.24%)	17622	659.08
MA-104-rep2	23816999	0.9317	0.6791	55676 (0.23%)	15373	692.78

### Sheet: whole genome sequencing
Table S1. Summary of RNA-seq and whole genome sequencing
Reads mapping summary of whole genome sequencing from 3 human cell lines infected with SARS-CoV-2
Cell line infected with SARS-CoV-2	Clean bases (Gb)	Reads mapping ratio to host cell genome	Genome Coverage (X)	Mapped reads to SARS-CoV-2
293T-rep1	92	0.9812	28.49	0
293T-rep2	85	0.9846	26.49	0
Huh-7-rep1	108	0.9917	33.9	0
Huh-7-rep2	90	0.9931	28.23	0
Calu-3-rep1	107	0.9882	33.59	0
Calu-3-rep2	98	0.978	30.17	0

### Sheet: mixture libray RNA-seq
Table S1. Summary of RNA-seq and whole genome sequencing
Reads mapping summary of RNA-seq libraries from mixture samples
Mixture sample	RNA-seq reads number (2*150bp）	Uniquely mapped reads (Reference: host cell genome and SARS-CoV-2 genome)	Uniquely mapped reads to human genome	Uniquely mapped reads to SARS-CoV-2 genome	Uniquely mapped reads to Zebrafish genome	Chimeric reads (Between human and SARS-CoV-2, removing duplications)	Chimeric reads per million mapped reads (Between human and SARS-CoV-2)	Chimeric reads (Between zebrafish and SARS-CoV-2, removing duplications)	Chimeric reads per million mapped reads (Between zebrafish and SARS-CoV-2)
Huh-7_zebrafish-rep1	43649768	0.7059	0.5157	0.1899	0.2113	94587	3069.77	35555	1153.92
Huh-7_zebrafish-rep2	3.69573e+07	0.8043	0.5816	0.2227	0.1317	308753	10387.1	73104	2459.37
Huh-7_zebrafish-rep3	39515626	0.8243	0.6065	0.2178	0.1244	213248	6546.83	46548	1429.05
